# Molecular fingerprints of cell size sensing and mating type differentiation in pennate diatoms

**DOI:** 10.1101/2024.04.15.589526

**Authors:** Darja Belišová, Gust Bilcke, Sien Audoor, Sofie D’hondt, Lieven De Veylder, Klaas Vandepoele, Wim Vyverman

## Abstract

- A unique cell size sensing mechanism is at the heart of the life cycle of diatoms. During population growth, cell size decreases until a Sexual Size Threshold (SST) is reached, below which cells become sexually competent. In most pennate diatoms, the two mating types undergo biochemical and behavioral differentiation below the SST, although the molecular pathways underlying their size-dependent maturation remain unknown.
- Here, we developed a method to shorten the generation time of *Cylindrotheca closterium* through single-cell microsurgery, enabling the transcriptomic comparison of genetically identical large and undifferentiated cells with small, sexually competent cells for six different genotypes.
- We identified 21 genes upregulated in small cells regardless of their mating type, revealing how cells undergo specific transcriptional reprogramming when passing the SST. Furthermore, we revealed a size-regulated gene cluster with three mating type-specific genes susceptible to sex-inducing pheromones. In addition, comparative transcriptomics confirmed the shared mating type specificity of Mating-type Related Minus 2 homologs in three pennate diatoms, suggesting them to be part of a conserved partner-recognition mechanism.
- This study sheds light on how diatoms acquire sexual competence in a strictly size-dependent manner, revealing a complex machinery underlying size-dependent maturation, mating behavior, and heterothally in pennate diatoms.
