## Supplementary Data 1 for "Molecular fingerprints of cell size sensing and mating type differentiation in pennate diatoms"

### Sheet: Sheet 1
gene_ID	contrast	dir	log2FC	PValue	adjP	PLAZA_gene_family	Interpro
Ccl_7931	Size	Small	3.17217	5.8101e-11	1.1156e-06
Ccl_22663	Size	Small	6.01955	1.36911e-09	9.2334e-06	HOM02SEM018909
Ccl_8468	Size	Small	6.68083	1.44264e-09	9.2334e-06
Ccl_15314	Size	Small	3.59598	6.5524e-08	0.000251625
Ccl_22203	Size	Small	5.3572	6.01632e-08	0.000251625
Ccl_16112	Size	Small	5.4759	1.57931e-07	0.000505405	HOM02SEM018909
Ccl_20972	Size	Small	6.62057	1.22754e-06	0.00254869
Ccl_5484	Size	Small	5.09371	1.08174e-06	0.00254869	HOM02SEM009752	IPR032675 (Leucine-rich repeat domain superfamily)
Ccl_654	Size	Small	6.0296	9.98566e-07	0.00254869
Ccl_6939	Size	Small	5.1674	1.32738e-06	0.00254869
Ccl_23538	Size	Small	5.16821	2.3527e-06	0.00390921
Ccl_23878	Size	Small	5.49207	2.44313e-06	0.00390921	HOM02SEM000035	IPR036691 (Endonuclease/exonuclease/phosphatase superfamily)
Ccl_6237	Size	Small	4.79424	2.84936e-06	0.0042085	HOM02SEM005303	IPR001251 (CRAL-TRIO lipid binding domain); IPR036865 (CRAL-TRIO lipid binding domain superfamily)
Ccl_10701	Size	Small	3.57213	3.50614e-06	0.00480868	HOM02SEM000018	IPR005114 (Helicase-associated)
Ccl_1838	Size	Small	8.78661	1.14086e-05	0.013691	HOM02SEM000018	IPR005114 (Helicase-associated)
Ccl_4898	Size	Small	2.44119	1.10588e-05	0.013691	HOM02SEM000619	IPR004131 (Pyrophosphate-energised proton pump)
Ccl_21912	Size	Small	4.6251	1.78003e-05	0.018988
Ccl_22739	Size	Small	10.7629	1.70057e-05	0.018988	HOM02SEM000013	IPR018253 (DnaJ domain, conserved site); IPR001623 (DnaJ domain)
Ccl_12722	Size	Small	4.40055	2.41868e-05	0.0244427	HOM02SEM001522	IPR008334 (5'-Nucleotidase, C-terminal); IPR029052 (Metallo-dependent phosphatase-like); IPR004843 (Calcineurin-like phosphoesterase domain, ApaH type); IPR006179 (5'-Nucleotidase/apyrase); IPR006146 (5'-Nucleotidase, conserved site)
Ccl_21492	Size	Small	4.66502	4.35125e-05	0.0417741	HOM02SEM006007	IPR036397 (Ribonuclease H superfamily); IPR002156 (Ribonuclease H domain)
Ccl_23307	Size	Small	5.01055	5.04918e-05	0.0461663
Ccl_15145	MT	MT+	9.25816	4.80167e-12	9.16566e-08
Ccl_9676	MT	MT+	11.7475	1.43206e-11	9.16566e-08	HOM02SEM009621
Ccl_9677	MT	MT+	11.7475	1.43206e-11	9.16566e-08	HOM02SEM009621
Ccl_10096	MT	MT+	2.73653	2.27868e-11	1.09382e-07
Ccl_15059	MT	MT-	-5.41109	6.64033e-11	2.55002e-07
Ccl_22244	MT	MT-	-8.39001	1.00693e-09	3.22236e-06	HOM02SEM118765	IPR013762 (Integrase-like, catalytic domain superfamily)
Ccl_10589	MT	MT+	3.6046	1.753e-09	4.20742e-06	HOM02SEM002027	IPR007272 (Sulphur transport domain)
Ccl_24267	MT	MT+	9.26059	1.60489e-09	4.20742e-06	HOM02SEM014781
Ccl_21769	MT	MT+	10.7858	3.28737e-09	7.01342e-06
Ccl_13839	MT	MT-	-2.59713	4.06338e-09	7.80209e-06
Ccl_15811	MT	MT+	8.48999	6.16096e-09	1.07542e-05	HOM02SEM000078
Ccl_21980	MT	MT+	4.65517	1.3615e-08	2.17852e-05	HOM02SEM000149	IPR012337 (Ribonuclease H-like superfamily); IPR001584 (Integrase, catalytic core)
Ccl_22983	MT	MT-	-6.17275	1.34791e-07	0.000199086	HOM02SEM000445	IPR000772 (Ricin B, lectin domain); IPR035992 (Ricin B-like lectins)
Ccl_9894	MT	MT+	8.88458	1.45539e-07	0.000199606	HOM02SEM000188	IPR032675 (Leucine-rich repeat domain superfamily)
Ccl_13556	MT	MT+	9.80986	3.11496e-07	0.000398735	HOM02SEM000149	IPR012337 (Ribonuclease H-like superfamily); IPR000477 (Reverse transcriptase domain); IPR001584 (Integrase, catalytic core)
Ccl_15202	MT	MT+	3.30922	3.9653e-07	0.000447868	HOM02SEM000207	IPR001846 (von Willebrand factor, type D domain)
Ccl_18958	MT	MT+	7.32633	3.89427e-07	0.000447868	HOM02SEM000149	IPR012337 (Ribonuclease H-like superfamily); IPR001584 (Integrase, catalytic core)
Ccl_13794	MT	MT+	9.85076	4.49804e-07	0.000479816	HOM02SEM000149	IPR012337 (Ribonuclease H-like superfamily); IPR000477 (Reverse transcriptase domain); IPR001584 (Integrase, catalytic core)
Ccl_2875	MT	MT+	5.83529	9.87419e-07	0.000997865	HOM02SEM002196	IPR027417 (P-loop containing nucleoside triphosphate hydrolase)
Ccl_13840	MT	MT-	-2.46798	1.09261e-06	0.00104896
Ccl_18893	MT	MT+	10.4975	1.29148e-06	0.00112717	HOM02SEM008721	IPR036361 (SAP domain superfamily); IPR003034 (SAP domain)
Ccl_22938	MT	MT+	10.5253	1.26233e-06	0.00112717
Ccl_23677	MT	MT+	7.98547	1.94179e-06	0.00162106	HOM02SEM000149	IPR012337 (Ribonuclease H-like superfamily); IPR001969 (Aspartic peptidase, active site); IPR021109 (Aspartic peptidase domain superfamily); IPR000477 (Reverse transcriptase domain); IPR001584 (Integrase, catalytic core)
Ccl_5026	MT	MT+	2.65739	3.7775e-06	0.00302216	HOM02SEM031131
Ccl_18269	MT	MT+	5.09345	4.78272e-06	0.00367332	HOM02SEM000149	IPR012337 (Ribonuclease H-like superfamily); IPR000477 (Reverse transcriptase domain); IPR001584 (Integrase, catalytic core)
Ccl_20373	MT	MT+	2.9581	6.62216e-06	0.00489046
Ccl_23411	MT	MT+	5.86007	8.78172e-06	0.00624511	HOM02SEM000149	IPR012337 (Ribonuclease H-like superfamily); IPR000477 (Reverse transcriptase domain); IPR001584 (Integrase, catalytic core)
Ccl_15935	MT	MT+	6.60013	9.51112e-06	0.00652225	HOM02SEM002626	IPR008166 (Glycosyltransferase family 92)
Ccl_14874	MT	MT+	7.6742	1.13357e-05	0.00750539
Ccl_21905	MT	MT+	9.34917	1.21104e-05	0.00775108	HOM02SEM000035	IPR012337 (Ribonuclease H-like superfamily); IPR000477 (Reverse transcriptase domain)
Ccl_3348	MT	MT+	2.52123	1.55155e-05	0.00961008	HOM02SEM000129	IPR008752 (Peptidase M11, gametolysin); IPR036415 (Lamin tail domain superfamily); IPR001322 (Lamin tail domain)
Ccl_21244	MT	MT+	8.55908	1.61303e-05	0.00967869	HOM02SEM000149	IPR012337 (Ribonuclease H-like superfamily); IPR021109 (Aspartic peptidase domain superfamily); IPR000477 (Reverse transcriptase domain); IPR001584 (Integrase, catalytic core)
Ccl_14353	MT	MT+	2.92951	1.81247e-05	0.0105458
Ccl_19758	MT	MT+	8.97619	1.98372e-05	0.0112028	HOM02SEM000015	IPR012337 (Ribonuclease H-like superfamily); IPR013103 (Reverse transcriptase, RNA-dependent DNA polymerase)
Ccl_10146	MT	MT+	5.22929	2.19419e-05	0.011703	HOM02SEM026512
Ccl_7965	MT	MT+	2.71005	2.15088e-05	0.011703
Ccl_3384	MT	MT+	4.24345	2.37165e-05	0.0123076
Ccl_17229	MT	MT+	4.02031	2.82412e-05	0.01427	HOM02SEM000012	IPR002073 (3'5'-cyclic nucleotide phosphodiesterase, catalytic domain); IPR003607 (HD/PDEase domain); IPR036971 (3'5'-cyclic nucleotide phosphodiesterase, catalytic domain superfamily); IPR001054 (Adenylyl cyclase class-3/4/guanylyl cyclase); IPR029787 (Nucleotide cyclase)
Ccl_9351	MT	MT+	7.39729	3.07894e-05	0.0151586	HOM02SEM000207	IPR001846 (von Willebrand factor, type D domain)
Ccl_23386	MT	MT+	4.05392	3.46517e-05	0.0158416
Ccl_6306	MT	MT+	2.62513	3.44241e-05	0.0158416	HOM02SEM000207	IPR001846 (von Willebrand factor, type D domain); IPR018247 (EF-Hand 1, calcium-binding site); IPR028974 (TSP type-3 repeat)
Ccl_9008	MT	MT+	4.05392	3.46517e-05	0.0158416
Ccl_22870	MT	MT+	8.60861	3.85433e-05	0.0172109	HOM02SEM000149	IPR012337 (Ribonuclease H-like superfamily); IPR000477 (Reverse transcriptase domain); IPR001584 (Integrase, catalytic core)
Ccl_10660	MT	MT+	1.57346	3.99928e-05	0.0174523	HOM02SEM005571	IPR039682 (Exocyst complex component Sec8/EXOC4)
Ccl_12502	MT	MT+	2.95092	4.47439e-05	0.0174958	HOM02SEM000048	IPR012337 (Ribonuclease H-like superfamily); IPR013103 (Reverse transcriptase, RNA-dependent DNA polymerase); IPR001584 (Integrase, catalytic core)
Ccl_14891	MT	MT+	1.80432	4.64708e-05	0.0174958	HOM02SEM000073	IPR036865 (CRAL-TRIO lipid binding domain superfamily)
Ccl_15259	MT	MT+	2.95096	4.47395e-05	0.0174958	HOM02SEM000048	IPR012337 (Ribonuclease H-like superfamily); IPR013103 (Reverse transcriptase, RNA-dependent DNA polymerase); IPR001584 (Integrase, catalytic core)
Ccl_1556	MT	MT-	-3.06684	4.63114e-05	0.0174958	HOM02SEM005975	IPR016084 (Haem oxygenase-like, multi-helical); IPR004305 (Thiaminase-2/PQQC)
Ccl_15678	MT	MT+	2.95092	4.47439e-05	0.0174958	HOM02SEM000048	IPR012337 (Ribonuclease H-like superfamily); IPR013103 (Reverse transcriptase, RNA-dependent DNA polymerase); IPR001584 (Integrase, catalytic core)
Ccl_18458	MT	MT+	8.85264	4.61942e-05	0.0174958	HOM02SEM000044	IPR012337 (Ribonuclease H-like superfamily); IPR001584 (Integrase, catalytic core)
Ccl_6366	MT	MT+	2.95093	4.47431e-05	0.0174958	HOM02SEM000048	IPR012337 (Ribonuclease H-like superfamily); IPR013103 (Reverse transcriptase, RNA-dependent DNA polymerase); IPR001584 (Integrase, catalytic core)
Ccl_22654	MT	MT+	8.14477	4.80757e-05	0.017752	HOM02SEM023418
Ccl_14565	MT	MT+	6.22899	5.53179e-05	0.0200407
Ccl_21649	MT	MT+	1.84046	6.72858e-05	0.0234901	HOM02SEM001121	IPR017452 (GPCR, rhodopsin-like, 7TM)
Ccl_9129	MT	MT+	5.0502	6.64367e-05	0.0234901
Ccl_14859	MT	MT+	6.93217	8.77992e-05	0.0301042	HOM02SEM000582
Ccl_7816	MT	MT-	-2.96958	0.000111958	0.0377142	HOM02SEM001713
Ccl_16960	MT	MT+	4.95277	0.000116062	0.0377712	HOM02SEM003673	IPR017452 (GPCR, rhodopsin-like, 7TM); IPR000276 (G protein-coupled receptor, rhodopsin-like)
Ccl_19899	MT	MT+	5.46774	0.00011541	0.0377712
Ccl_1557	MT	MT-	-2.86829	0.000130588	0.0417905	HOM02SEM005975	IPR016084 (Haem oxygenase-like, multi-helical); IPR004305 (Thiaminase-2/PQQC)
Ccl_6569	MT	MT+	4.25563	0.00013571	0.0427177
Ccl_7085	MT	MT+	1.74765	0.000159349	0.0493492
Ccl_16487	MT+small	Others	-10.4681	1.82545e-13	3.50505e-09	HOM02SEM000207	IPR001846 (von Willebrand factor, type D domain)
Ccl_14874	MT+small	MT+small	7.78642	7.81572e-11	7.29065e-07
Ccl_9351	MT+small	MT+small	6.9024	1.1391e-10	7.29065e-07	HOM02SEM000207	IPR001846 (von Willebrand factor, type D domain)
Ccl_16259	MT+small	Others	-6.65399	2.64324e-08	0.000126882
Ccl_16260	MT+small	Others	-7.67637	7.66831e-08	0.000245399	HOM02SEM007972
Ccl_2093	MT+small	MT+small	1.79861	6.68491e-08	0.000245399	HOM02SEM000018	IPR005114 (Helicase-associated)
Ccl_14859	MT+small	MT+small	6.70731	8.13544e-07	0.00223155	HOM02SEM000582
Ccl_15380	MT+small	MT+small	5.12817	9.67439e-07	0.00232197
Ccl_12753	MT+small	MT+small	6.20144	1.30729e-06	0.00278904	HOM02SEM025775
Ccl_16022	MT+small	Others	-3.05061	1.70998e-06	0.00298484	HOM02SEM000016	IPR001611 (Leucine-rich repeat); IPR032675 (Leucine-rich repeat domain superfamily)
Ccl_6112	MT+small	MT+small	2.64261	1.57167e-06	0.00298484	HOM02SEM001121	IPR017452 (GPCR, rhodopsin-like, 7TM)
Ccl_13596	MT+small	Others	-4.92887	2.13325e-06	0.00341337
Ccl_6237	MT+small	MT+small	4.2872	3.89926e-06	0.00575921	HOM02SEM005303	IPR001251 (CRAL-TRIO lipid binding domain); IPR036865 (CRAL-TRIO lipid binding domain superfamily)
Ccl_4437	MT+small	MT+small	6.06525	4.85009e-06	0.0064727	HOM02SEM009752	IPR032675 (Leucine-rich repeat domain superfamily)
Ccl_8470	MT+small	MT+small	1.60374	5.05654e-06	0.0064727
Ccl_7465	MT+small	MT+small	1.88661	7.20828e-06	0.00865039	HOM02SEM000692
Ccl_10144	MT+small	MT+small	2.71191	9.92237e-06	0.011207	HOM02SEM000692
Ccl_14565	MT+small	MT+small	5.5704	1.07656e-05	0.0114839
Ccl_14861	MT+small	MT+small	8.63314	1.32712e-05	0.0121343
Ccl_15478	MT+small	MT+small	3.64629	1.27193e-05	0.0121343	HOM02SEM000073	IPR036273 (CRAL/TRIO, N-terminal domain superfamily); IPR036865 (CRAL-TRIO lipid binding domain superfamily)
Ccl_15538	MT+small	MT+small	3.01576	1.32338e-05	0.0121343
Ccl_24199	MT+small	MT+small	3.79987	1.49486e-05	0.0130468	HOM02SEM000036	IPR012337 (Ribonuclease H-like superfamily)
Ccl_5184	MT+small	MT+small	1.93302	1.94841e-05	0.0160125	HOM02SEM000711	IPR009050 (Globin-like superfamily); IPR012292 (Globin/Protoglobin); IPR000971 (Globin)
Ccl_6262	MT+small	MT+small	3.03874	2.00146e-05	0.0160125	HOM02SEM000677
Ccl_8726	MT+small	MT+small	1.91251	2.22446e-05	0.0170847	HOM02SEM000018	IPR005114 (Helicase-associated)
Ccl_13821	MT+small	MT+small	2.32729	2.62896e-05	0.0194148
Ccl_15515	MT+small	Others	-4.06632	2.76153e-05	0.0196386
Ccl_7085	MT+small	MT+small	1.87677	4.35586e-05	0.0298703
Ccl_4045	MT+small	MT+small	1.57659	4.51612e-05	0.0299014	HOM02SEM000420	IPR036910 (High mobility group box domain superfamily); IPR009071 (High mobility group box domain)
Ccl_21437	MT+small	Others	-9.24122	5.2453e-05	0.0335717	HOM02SEM000655	IPR012336 (Thioredoxin-like fold); IPR004045 (Glutathione S-transferase, N-terminal); IPR000297 (Peptidyl-prolyl cis-trans isomerase, PpiC-type)
Ccl_10159	MT+small	MT+small	2.27171	6.23394e-05	0.0386122
Ccl_13622	MT+small	MT+small	3.74989	6.86904e-05	0.0412164	HOM02SEM000012	IPR002073 (3'5'-cyclic nucleotide phosphodiesterase, catalytic domain); IPR003607 (HD/PDEase domain); IPR001214 (SET domain); IPR001054 (Adenylyl cyclase class-3/4/guanylyl cyclase); IPR029787 (Nucleotide cyclase)
Ccl_8178	MT+small	MT+small	2.30907	7.4702e-05	0.0434653
Ccl_5484	MT-small	MT-small	4.87241	5.47722e-09	0.000105168	HOM02SEM009752	IPR032675 (Leucine-rich repeat domain superfamily)
Ccl_12516	MT-small	MT-small	1.51566	6.96121e-06	0.0445541	HOM02SEM006308	IPR036291 (NAD(P)-binding domain superfamily); IPR002347 (Short-chain dehydrogenase/reductase SDR)
Ccl_7316	MT-small	MT-small	3.61245	5.61123e-06	0.0445541
Ccl_14861	Size (paired)	Small	9.64254	1.42981e-24	2.74538e-20
Ccl_15461	Size (paired)	Small	6.27442	8.24816e-17	7.91864e-13	HOM02SEM000048	IPR012337 (Ribonuclease H-like superfamily); IPR001878 (Zinc finger, CCHC-type); IPR013103 (Reverse transcriptase, RNA-dependent DNA polymerase)
Ccl_22739	Size (paired)	Small	9.78415	1.68085e-13	1.0758e-09	HOM02SEM000013	IPR018253 (DnaJ domain, conserved site); IPR001623 (DnaJ domain)
Ccl_16112	Size (paired)	Small	5.08429	3.07747e-13	1.47726e-09	HOM02SEM018909
Ccl_6685	Size (paired)	Small	7.05163	2.56631e-12	9.85513e-09
Ccl_7931	Size (paired)	Small	3.21209	3.46432e-12	1.10864e-08
Ccl_2826	Size (paired)	Small	7.79843	6.6171e-12	1.81507e-08	HOM02SEM000048	IPR012337 (Ribonuclease H-like superfamily); IPR001878 (Zinc finger, CCHC-type); IPR013103 (Reverse transcriptase, RNA-dependent DNA polymerase); IPR001584 (Integrase, catalytic core)
Ccl_654	Size (paired)	Small	6.63631	5.83106e-10	1.39953e-06
Ccl_23878	Size (paired)	Small	5.84661	2.0619e-09	4.39895e-06	HOM02SEM000035	IPR036691 (Endonuclease/exonuclease/phosphatase superfamily)
Ccl_6237	Size (paired)	Small	3.82518	2.5104e-09	4.82022e-06	HOM02SEM005303	IPR001251 (CRAL-TRIO lipid binding domain); IPR036865 (CRAL-TRIO lipid binding domain superfamily)
Ccl_15314	Size (paired)	Small	3.88148	1.12553e-08	1.96466e-05
Ccl_8468	Size (paired)	Small	6.41708	9.62456e-08	0.000154001
Ccl_1838	Size (paired)	Small	9.24378	1.86185e-07	0.000238329	HOM02SEM000018	IPR005114 (Helicase-associated)
Ccl_18798	Size (paired)	Small	3.71392	1.77879e-07	0.000238329
Ccl_3525	Size (paired)	Small	2.2903	1.76937e-07	0.000238329
Ccl_9929	Size (paired)	Small	2.39049	2.82579e-07	0.000339113
Ccl_15639	Size (paired)	Small	1.92571	3.24346e-07	0.000366339	HOM02SEM001475
Ccl_49	Size (paired)	Small	4.53321	3.96338e-07	0.000422782
Ccl_10701	Size (paired)	Small	3.31873	4.33727e-07	0.000438315	HOM02SEM000018	IPR005114 (Helicase-associated)
Ccl_9520	Size (paired)	Large	-2.76225	5.45561e-07	0.000523766	HOM02SEM001461	IPR036770 (Ankyrin repeat-containing domain superfamily); IPR005821 (Ion transport domain); IPR002110 (Ankyrin repeat); IPR020683 (Ankyrin repeat-containing domain)
Ccl_13108	Size (paired)	Small	2.54236	8.86416e-07	0.00081048
Ccl_6624	Size (paired)	Small	3.08188	1.26852e-06	0.00110713	HOM02SEM011409	IPR005804 (Fatty acid desaturase domain)
Ccl_8301	Size (paired)	Small	2.10173	1.33449e-06	0.00111407	HOM02SEM000627	IPR001611 (Leucine-rich repeat); IPR032675 (Leucine-rich repeat domain superfamily)
Ccl_10045	Size (paired)	Small	1.71332	1.56698e-06	0.00116898
Ccl_3408	Size (paired)	Small	2.14017	1.49344e-06	0.00116898
Ccl_8908	Size (paired)	Small	3.23519	1.58291e-06	0.00116898
Ccl_10568	Size (paired)	Small	1.93363	1.76719e-06	0.00122362	HOM02SEM008852	IPR011989 (Armadillo-like helical); IPR016024 (Armadillo-type fold)
Ccl_8000	Size (paired)	Small	2.32207	1.78435e-06	0.00122362
Ccl_23307	Size (paired)	Small	4.17568	2.97114e-06	0.0019672
Ccl_5578	Size (paired)	Small	2.62407	3.36587e-06	0.00215427
Ccl_16639	Size (paired)	Large	-5.21822	3.81449e-06	0.00228881
Ccl_16644	Size (paired)	Large	-5.21822	3.81449e-06	0.00228881
Ccl_1699	Size (paired)	Small	5.07189	4.32513e-06	0.00242061	HOM02SEM014403	IPR011990 (Tetratricopeptide-like helical domain superfamily); IPR019734 (Tetratricopeptide repeat); IPR013026 (Tetratricopeptide repeat-containing domain)
Ccl_3448	Size (paired)	Small	1.95943	4.22809e-06	0.00242061	HOM02SEM000073	IPR001251 (CRAL-TRIO lipid binding domain)
Ccl_8291	Size (paired)	Small	1.84764	4.41234e-06	0.00242061	HOM02SEM000907
Ccl_23538	Size (paired)	Small	4.23958	4.81513e-06	0.0025682
Ccl_20338	Size (paired)	Small	5.95176	5.10187e-06	0.00264759	HOM02SEM000035	IPR003653 (Ulp1 protease family, C-terminal catalytic domain); IPR000477 (Reverse transcriptase domain); IPR005135 (Endonuclease/exonuclease/phosphatase)
Ccl_12753	Size (paired)	Small	4.44664	6.90164e-06	0.00308182	HOM02SEM025775
Ccl_16844	Size (paired)	Small	2.21641	6.84465e-06	0.00308182	HOM02SEM011900
Ccl_21559	Size (paired)	Small	4.5239	6.3973e-06	0.00308182	HOM02SEM000035
Ccl_21881	Size (paired)	Small	2.51191	6.67968e-06	0.00308182	HOM02SEM008683
Ccl_5484	Size (paired)	Small	3.95859	6.45158e-06	0.00308182	HOM02SEM009752	IPR032675 (Leucine-rich repeat domain superfamily)
Ccl_6087	Size (paired)	Small	2.16108	6.78377e-06	0.00308182
Ccl_19349	Size (paired)	Small	4.3763	7.69501e-06	0.003358	HOM02SEM014950
Ccl_17810	Size (paired)	Small	4.57647	9.14659e-06	0.00377199	HOM02SEM018909
Ccl_22321	Size (paired)	Small	5.07089	9.23303e-06	0.00377199
Ccl_821	Size (paired)	Small	1.78228	8.9261e-06	0.00377199
Ccl_13684	Size (paired)	Small	2.25477	9.83819e-06	0.00393548
Ccl_11877	Size (paired)	Small	1.84277	1.23095e-05	0.00482356
Ccl_9020	Size (paired)	Small	3.03108	1.31562e-05	0.00505224
Ccl_3501	Size (paired)	Small	2.14207	1.5072e-05	0.00567446
Ccl_13899	Size (paired)	Small	2.22938	1.75948e-05	0.00649687	HOM02SEM005844	IPR012336 (Thioredoxin-like fold); IPR013766 (Thioredoxin domain); IPR000866 (Alkyl hydroperoxide reductase subunit C/ Thiol specific antioxidant)
Ccl_1097	Size (paired)	Small	2.54749	1.88846e-05	0.00654782	HOM02SEM006250	IPR007246 (GPI transamidase component Gaa1)
Ccl_14874	Size (paired)	Small	5.1413	1.8482e-05	0.00654782
Ccl_3420	Size (paired)	Small	2.16079	1.89986e-05	0.00654782
Ccl_6753	Size (paired)	Small	1.48007	1.90968e-05	0.00654782	HOM02SEM000462
Ccl_14285	Size (paired)	Small	2.72174	2.0695e-05	0.00658958	HOM02SEM000445	IPR000772 (Ricin B, lectin domain); IPR035992 (Ricin B-like lectins)
Ccl_18636	Size (paired)	Small	3.82007	2.03164e-05	0.00658958	HOM02SEM006007	IPR036397 (Ribonuclease H superfamily); IPR002156 (Ribonuclease H domain)
Ccl_23230	Size (paired)	Small	4.73174	1.98869e-05	0.00658958	HOM02SEM000015	IPR012337 (Ribonuclease H-like superfamily); IPR013103 (Reverse transcriptase, RNA-dependent DNA polymerase); IPR001584 (Integrase, catalytic core)
Ccl_23977	Size (paired)	Small	5.11931	2.09346e-05	0.00658958	HOM02SEM006007	IPR036397 (Ribonuclease H superfamily); IPR002156 (Ribonuclease H domain)
Ccl_9711	Size (paired)	Small	3.66352	2.03503e-05	0.00658958	HOM02SEM000041	IPR011009 (Protein kinase-like domain superfamily); IPR000719 (Protein kinase domain)
Ccl_20127	Size (paired)	Small	4.40052	2.16201e-05	0.00669559	HOM02SEM020185
Ccl_7517	Size (paired)	Small	1.85779	2.21111e-05	0.00673896	HOM02SEM002662	IPR001202 (WW domain)
Ccl_14565	Size (paired)	Small	3.64848	2.26369e-05	0.00679143
Ccl_20985	Size (paired)	Small	4.46002	2.36204e-05	0.00697746
Ccl_21878	Size (paired)	Small	1.96629	2.43483e-05	0.00708352	HOM02SEM000015	IPR012337 (Ribonuclease H-like superfamily); IPR013103 (Reverse transcriptase, RNA-dependent DNA polymerase)
Ccl_7998	Size (paired)	Small	2.09406	2.57532e-05	0.00727186
Ccl_8003	Size (paired)	Small	2.09406	2.57532e-05	0.00727186
Ccl_5528	Size (paired)	Small	1.97199	2.73279e-05	0.00760469	HOM02SEM005612	IPR036034 (PDZ superfamily); IPR001478 (PDZ domain)
Ccl_11851	Size (paired)	Small	1.44819	2.97813e-05	0.00805396	HOM02SEM023611
Ccl_19948	Size (paired)	Small	1.33459	2.96076e-05	0.00805396	HOM02SEM014895	IPR027417 (P-loop containing nucleoside triphosphate hydrolase); IPR001752 (Kinesin motor domain); IPR027640 (Kinesin-like protein); IPR036961 (Kinesin motor domain superfamily)
Ccl_1352	Size (paired)	Small	1.6217	3.19621e-05	0.00840691	HOM02SEM013528	IPR001611 (Leucine-rich repeat); IPR032675 (Leucine-rich repeat domain superfamily)
Ccl_22663	Size (paired)	Small	4.85439	3.19057e-05	0.00840691	HOM02SEM018909
Ccl_4201	Size (paired)	Small	1.99032	3.27092e-05	0.00848716	HOM02SEM000081
Ccl_20972	Size (paired)	Small	6.35775	3.46038e-05	0.0087116
Ccl_23442	Size (paired)	Small	4.11942	3.46257e-05	0.0087116	HOM02SEM001311	IPR002455 (GPCR family 3, GABA-B receptor); IPR017978 (GPCR family 3, C-terminal)
Ccl_2895	Size (paired)	Small	3.00427	3.49353e-05	0.0087116
Ccl_21912	Size (paired)	Small	4.61336	3.68248e-05	0.00906503
Ccl_13455	Size (paired)	Small	5.0523	4.06547e-05	0.00988114	HOM02SEM003848	IPR002182 (NB-ARC); IPR027417 (P-loop containing nucleoside triphosphate hydrolase); IPR011990 (Tetratricopeptide-like helical domain superfamily); IPR019734 (Tetratricopeptide repeat); IPR013026 (Tetratricopeptide repeat-containing domain)
Ccl_20069	Size (paired)	Small	2.07145	4.35324e-05	0.0103193	HOM02SEM000433	IPR011010 (DNA breaking-rejoining enzyme, catalytic core); IPR013762 (Integrase-like, catalytic domain superfamily)
Ccl_2712	Size (paired)	Small	1.84781	4.30883e-05	0.0103193	HOM02SEM003483	IPR007855 (RNA-dependent RNA polymerase, eukaryotic-type)
Ccl_11199	Size (paired)	Small	2.01184	4.61251e-05	0.0108006	HOM02SEM009526
Ccl_8001	Size (paired)	Small	2.13594	4.95362e-05	0.0114596
Ccl_21209	Size (paired)	Small	2.38819	5.1865e-05	0.0118555
Ccl_12557	Size (paired)	Small	4.64142	5.62409e-05	0.0127045	HOM02SEM005321	IPR003409 (MORN motif)
Ccl_13958	Size (paired)	Small	1.69226	5.69191e-05	0.0127082	HOM02SEM003884
Ccl_1813	Size (paired)	Small	1.79057	5.76455e-05	0.0127224	HOM02SEM028916
Ccl_13493	Size (paired)	Small	1.44345	6.10882e-05	0.0131563	HOM02SEM000008	IPR027417 (P-loop containing nucleoside triphosphate hydrolase); IPR036361 (SAP domain superfamily); IPR001752 (Kinesin motor domain); IPR027640 (Kinesin-like protein); IPR003034 (SAP domain); IPR019821 (Kinesin motor domain, conserved site); IPR036961 (Kinesin motor domain superfamily)
Ccl_1948	Size (paired)	Small	1.76158	6.14095e-05	0.0131563	HOM02SEM036203
Ccl_21253	Size (paired)	Small	1.76142	6.16668e-05	0.0131563	HOM02SEM000015	IPR012337 (Ribonuclease H-like superfamily); IPR013103 (Reverse transcriptase, RNA-dependent DNA polymerase)
Ccl_10905	Size (paired)	Small	1.97565	6.27741e-05	0.0132453
Ccl_9392	Size (paired)	Small	1.89787	6.54627e-05	0.0136625
Ccl_20836	Size (paired)	Large	-1.57036	6.87396e-05	0.0141921	HOM02SEM000149	IPR012337 (Ribonuclease H-like superfamily); IPR001969 (Aspartic peptidase, active site); IPR021109 (Aspartic peptidase domain superfamily); IPR000477 (Reverse transcriptase domain); IPR001584 (Integrase, catalytic core)
Ccl_7967	Size (paired)	Small	2.4901	7.19758e-05	0.0147022	HOM02SEM000073	IPR036273 (CRAL/TRIO, N-terminal domain superfamily); IPR036865 (CRAL-TRIO lipid binding domain superfamily)
Ccl_542	Size (paired)	Small	1.308	7.37224e-05	0.0149005	HOM02SEM004199	IPR002877 (Ribosomal RNA methyltransferase FtsJ domain); IPR029063 (S-adenosyl-L-methionine-dependent methyltransferase)
Ccl_7198	Size (paired)	Small	2.06173	7.45293e-05	0.0149066
Ccl_10671	Size (paired)	Small	1.49369	7.73353e-05	0.0153084	HOM02SEM001526
Ccl_20970	Size (paired)	Small	1.61607	7.91427e-05	0.0155063	HOM02SEM000195	IPR024977 (Anaphase-promoting complex subunit 4, WD40 domain); IPR033010 (The WD repeat Cdc20/Fizzy family); IPR013979 (Translation initiation factor, beta propellor-like domain); IPR017986 (WD40-repeat-containing domain); IPR015943 (WD40/YVTN repeat-like-containing domain superfamily); IPR001680 (WD40 repeat); IPR019775 (WD40 repeat, conserved site)
Ccl_17779	Size (paired)	Small	2.23582	8.37374e-05	0.0162408	HOM02SEM081395	IPR012337 (Ribonuclease H-like superfamily); IPR013103 (Reverse transcriptase, RNA-dependent DNA polymerase); IPR001584 (Integrase, catalytic core)
Ccl_9312	Size (paired)	Small	1.67061	8.56903e-05	0.0164534	HOM02SEM016219	IPR020683 (Ankyrin repeat-containing domain)
Ccl_12722	Size (paired)	Small	3.81527	9.05042e-05	0.0172057	HOM02SEM001522	IPR008334 (5'-Nucleotidase, C-terminal); IPR029052 (Metallo-dependent phosphatase-like); IPR004843 (Calcineurin-like phosphoesterase domain, ApaH type); IPR006179 (5'-Nucleotidase/apyrase); IPR006146 (5'-Nucleotidase, conserved site)
Ccl_14283	Size (paired)	Small	2.29003	0.000101159	0.0190427	HOM02SEM000840	IPR008557 (Protein of unknown function DUF839)
Ccl_22077	Size (paired)	Small	2.66181	0.000104022	0.0193916
Ccl_23597	Size (paired)	Small	3.26269	0.000109228	0.0201662	HOM02SEM018909
Ccl_620	Size (paired)	Small	2.0328	0.000113873	0.0208236	HOM02SEM010192
Ccl_11832	Size (paired)	Small	2.60225	0.000116446	0.0210931	HOM02SEM000127	IPR026906 (Leucine rich repeat 5); IPR032675 (Leucine-rich repeat domain superfamily)
Ccl_2501	Size (paired)	Small	1.44123	0.00011973	0.0214529	HOM02SEM014329
Ccl_7129	Size (paired)	Small	4.11738	0.000120666	0.0214529	HOM02SEM000188	IPR001611 (Leucine-rich repeat); IPR032675 (Leucine-rich repeat domain superfamily)
Ccl_7312	Size (paired)	Small	1.45233	0.000124326	0.0219008	HOM02SEM001906	IPR007673 (Condensin subunit 1); IPR032682 (Condensin complex subunit 1, C-terminal); IPR011989 (Armadillo-like helical); IPR026971 (Condensin subunit 1/Condensin-2 complex subunit D3); IPR016024 (Armadillo-type fold)
Ccl_23169	Size (paired)	Small	2.56388	0.000126182	0.0220257	HOM02SEM006007	IPR036397 (Ribonuclease H superfamily); IPR002156 (Ribonuclease H domain)
Ccl_4783	Size (paired)	Small	1.71714	0.000134032	0.0227855
Ccl_519	Size (paired)	Small	2.12167	0.000134095	0.0227855	HOM02SEM011889	IPR001623 (DnaJ domain)
Ccl_8764	Size (paired)	Small	2.03368	0.000134007	0.0227855	HOM02SEM004388	IPR004307 (TspO/MBR-related protein)
Ccl_1074	Size (paired)	Small	1.7182	0.00013579	0.0228711
Ccl_9351	Size (paired)	Small	4.93377	0.000137012	0.0228762	HOM02SEM000207	IPR001846 (von Willebrand factor, type D domain)
Ccl_18087	Size (paired)	Small	1.97585	0.000148726	0.0243654	HOM02SEM014631
Ccl_4898	Size (paired)	Small	2.20129	0.000149738	0.0243654	HOM02SEM000619	IPR004131 (Pyrophosphate-energised proton pump)
Ccl_6240	Size (paired)	Large	-2.36548	0.000149065	0.0243654	HOM02SEM008682	IPR004099 (Pyridine nucleotide-disulphide oxidoreductase, dimerisation domain); IPR001763 (Rhodanese-like domain); IPR016156 (FAD/NAD-linked reductase, dimerisation domain superfamily); IPR023753 (FAD/NAD(P)-binding domain)
Ccl_17843	Size (paired)	Large	-1.55174	0.000155396	0.0250736	HOM02SEM000462
Ccl_20653	Size (paired)	Small	1.69186	0.000160241	0.0256399	HOM02SEM000277	IPR022764 (Peptidase S54, rhomboid domain); IPR002610 (Peptidase S54, rhomboid); IPR035952 (Rhomboid-like superfamily)
Ccl_9902	Size (paired)	Small	1.97314	0.000163824	0.0259966	HOM02SEM028710
Ccl_4305	Size (paired)	Large	-3.24368	0.000168474	0.0265153	HOM02SEM003154	IPR016163 (Aldehyde dehydrogenase, C-terminal); IPR018211 (Alcohol dehydrogenase, iron-type, conserved site); IPR016162 (Aldehyde dehydrogenase, N-terminal); IPR015590 (Aldehyde dehydrogenase domain); IPR016161 (Aldehyde/histidinol dehydrogenase); IPR001670 (Alcohol dehydrogenase, iron-type/glycerol dehydrogenase GldA); IPR012079 (Bifunctional aldehyde-alcohol dehydrogenase)
Ccl_17363	Size (paired)	Small	3.03432	0.000170029	0.0265425
Ccl_21923	Size (paired)	Small	2.13664	0.000173181	0.0268166	HOM02SEM000015	IPR012337 (Ribonuclease H-like superfamily); IPR013103 (Reverse transcriptase, RNA-dependent DNA polymerase)
Ccl_8843	Size (paired)	Small	2.5608	0.000175257	0.0269208	HOM02SEM026519
Ccl_11855	Size (paired)	Small	2.42293	0.000179938	0.0271008
Ccl_7061	Size (paired)	Large	-1.47694	0.000180662	0.0271008
Ccl_9812	Size (paired)	Large	-1.85865	0.000179497	0.0271008	HOM02SEM001121	IPR017452 (GPCR, rhodopsin-like, 7TM)
Ccl_7708	Size (paired)	Small	3.05237	0.000184425	0.0274507	HOM02SEM000083	IPR012337 (Ribonuclease H-like superfamily); IPR001878 (Zinc finger, CCHC-type); IPR013103 (Reverse transcriptase, RNA-dependent DNA polymerase); IPR036875 (Zinc finger, CCHC-type superfamily)
Ccl_6939	Size (paired)	Small	4.40924	0.000186628	0.027565
Ccl_5650	Size (paired)	Small	1.97179	0.000190003	0.0278492
Ccl_14902	Size (paired)	Small	2.19471	0.000193153	0.0280965
Ccl_9895	Size (paired)	Small	3.94376	0.000196299	0.0283394
Ccl_19558	Size (paired)	Small	4.00998	0.00019892	0.0285034	HOM02SEM000007	IPR027806 (Harbinger transposase-derived nuclease domain); IPR001878 (Zinc finger, CCHC-type); IPR018247 (EF-Hand 1, calcium-binding site); IPR013103 (Reverse transcriptase, RNA-dependent DNA polymerase)
Ccl_23027	Size (paired)	Small	4.29067	0.000203066	0.0286697	HOM02SEM000035	IPR036691 (Endonuclease/exonuclease/phosphatase superfamily)
Ccl_23200	Size (paired)	Small	2.11389	0.000202434	0.0286697	HOM02SEM000015	IPR012337 (Ribonuclease H-like superfamily); IPR013103 (Reverse transcriptase, RNA-dependent DNA polymerase)
Ccl_3282	Size (paired)	Small	1.41895	0.000206328	0.0289176	HOM02SEM000073	IPR036865 (CRAL-TRIO lipid binding domain superfamily)
Ccl_6844	Size (paired)	Small	6.36279	0.000210241	0.0292525	HOM02SEM000018	IPR005114 (Helicase-associated)
Ccl_10711	Size (paired)	Small	4.6401	0.000215129	0.0296225
Ccl_16483	Size (paired)	Small	2.40311	0.000217529	0.0296225	HOM02SEM003837	IPR001179 (FKBP-type peptidyl-prolyl cis-trans isomerase domain)
Ccl_5760	Size (paired)	Small	1.84002	0.000216632	0.0296225
Ccl_11437	Size (paired)	Small	1.41583	0.000220887	0.0296591	HOM02SEM000304	IPR024931 (Importin subunit alpha); IPR000225 (Armadillo); IPR011989 (Armadillo-like helical); IPR002652 (Importin-alpha, importin-beta-binding domain); IPR032413 (Atypical Arm repeat); IPR016024 (Armadillo-type fold)
Ccl_13893	Size (paired)	Small	1.62969	0.000220507	0.0296591
Ccl_22062	Size (paired)	Small	3.81102	0.000226245	0.0301675	HOM02SEM000035	IPR012337 (Ribonuclease H-like superfamily)
Ccl_23842	Size (paired)	Small	3.03016	0.000231012	0.0305234	HOM02SEM000035	IPR036691 (Endonuclease/exonuclease/phosphatase superfamily)
Ccl_9839	Size (paired)	Small	2.03621	0.000232093	0.0305234
Ccl_3188	Size (paired)	Small	1.6265	0.000236089	0.0308377	HOM02SEM000840	IPR008557 (Protein of unknown function DUF839)
Ccl_7101	Size (paired)	Small	4.54507	0.000237971	0.0308736
Ccl_21090	Size (paired)	Small	3.64639	0.000246732	0.0317953	HOM02SEM000035	IPR005135 (Endonuclease/exonuclease/phosphatase)
Ccl_22847	Size (paired)	Small	3.35311	0.000257389	0.0329475	HOM02SEM042381
Ccl_2493	Size (paired)	Small	1.31604	0.000261168	0.0332099	HOM02SEM000038	IPR027417 (P-loop containing nucleoside triphosphate hydrolase); IPR000048 (IQ motif, EF-hand binding site); IPR001609 (Myosin head, motor domain)
Ccl_23425	Size (paired)	Small	3.50519	0.000275042	0.034744
Ccl_17501	Size (paired)	Small	2.306	0.000282618	0.0354677	HOM02SEM000711	IPR009050 (Globin-like superfamily); IPR012292 (Globin/Protoglobin); IPR000971 (Globin)
Ccl_498	Size (paired)	Large	-2.83167	0.000287983	0.0359063	HOM02SEM005128	IPR018908 (Putative transmembrane family 234)
Ccl_1623	Size (paired)	Small	1.57623	0.000303711	0.0373477	HOM02SEM002516	IPR011701 (Major facilitator superfamily); IPR020846 (Major facilitator superfamily domain); IPR036259 (MFS transporter superfamily)
Ccl_22546	Size (paired)	Small	1.69222	0.00030927	0.0373477	HOM02SEM000018	IPR005114 (Helicase-associated)
Ccl_22782	Size (paired)	Small	2.92356	0.000303237	0.0373477	HOM02SEM000035	IPR012337 (Ribonuclease H-like superfamily)
Ccl_4659	Size (paired)	Small	1.63646	0.000307669	0.0373477	HOM02SEM000577	IPR013758 (DNA topoisomerase, type IIA, subunit A/ C-terminal, alpha-beta); IPR013757 (Type IIA DNA topoisomerase subunit A, alpha-helical domain superfamily); IPR031660 (C-terminal associated domain of TOPRIM); IPR006171 (TOPRIM domain); IPR013759 (DNA topoisomerase, type IIA, subunit B, C-terminal); IPR013506 (DNA topoisomerase, type IIA, subunit B, domain 2); IPR003594 (Histidine kinase/HSP90-…
Ccl_9302	Size (paired)	Small	1.69222	0.00030927	0.0373477	HOM02SEM000018	IPR005114 (Helicase-associated)
Ccl_22205	Size (paired)	Small	2.39145	0.000316976	0.0380391	HOM02SEM081395	IPR012337 (Ribonuclease H-like superfamily); IPR013103 (Reverse transcriptase, RNA-dependent DNA polymerase); IPR001584 (Integrase, catalytic core)
Ccl_9696	Size (paired)	Small	1.48869	0.000320608	0.038236	HOM02SEM000648	IPR000210 (BTB/POZ domain); IPR011333 (SKP1/BTB/POZ domain superfamily)
Ccl_11348	Size (paired)	Small	1.36816	0.000325794	0.0383778
Ccl_21808	Size (paired)	Small	5.14003	0.000324601	0.0383778	HOM02SEM006007	IPR036397 (Ribonuclease H superfamily); IPR002156 (Ribonuclease H domain)
Ccl_3039	Size (paired)	Small	3.2055	0.000335271	0.0392533	HOM02SEM002630
Ccl_14284	Size (paired)	Small	1.60188	0.000342124	0.0397869	HOM02SEM000840	IPR008557 (Protein of unknown function DUF839)
Ccl_4250	Size (paired)	Large	-1.28916	0.000343973	0.0397869	HOM02SEM007264	IPR004827 (Basic-leucine zipper domain)
Ccl_21951	Size (paired)	Small	2.37692	0.000352512	0.0405304
Ccl_22203	Size (paired)	Small	4.14206	0.000375465	0.0429125
Ccl_15891	Size (paired)	Small	1.51061	0.000379254	0.0430891	HOM02SEM003438	IPR011989 (Armadillo-like helical); IPR021133 (HEAT, type 2); IPR016024 (Armadillo-type fold); IPR024741 (Condensin-2 complex subunit G2)
Ccl_23652	Size (paired)	Small	2.84473	0.000393598	0.0444558	HOM02SEM081395	IPR012337 (Ribonuclease H-like superfamily); IPR013103 (Reverse transcriptase, RNA-dependent DNA polymerase); IPR001584 (Integrase, catalytic core)
Ccl_6996	Size (paired)	Small	1.56967	0.000399157	0.04482	HOM02SEM001461	IPR005821 (Ion transport domain); IPR002110 (Ankyrin repeat); IPR020683 (Ankyrin repeat-containing domain)
Ccl_11580	Size (paired)	Small	3.90141	0.00040865	0.0456192	HOM02SEM033319
Ccl_15848	Size (paired)	Small	1.74381	0.000412511	0.0457839
Ccl_5731	Size (paired)	Small	1.8181	0.000426375	0.0470507	HOM02SEM029712	IPR036034 (PDZ superfamily); IPR001478 (PDZ domain)
Ccl_12271	Size (paired)	Small	1.77944	0.000434806	0.0477069
Ccl_13245	Size (paired)	Small	1.89805	0.000437928	0.0477765	HOM02SEM000021	IPR015495 (Myb-like transcription factor); IPR001005 (SANT/Myb domain); IPR009057 (Homeobox-like domain superfamily); IPR017930 (Myb domain)
Ccl_22586	Size (paired)	Small	2.32476	0.000441353	0.0478781	HOM02SEM000015	IPR012337 (Ribonuclease H-like superfamily); IPR013103 (Reverse transcriptase, RNA-dependent DNA polymerase); IPR001584 (Integrase, catalytic core)
Ccl_18164	Size (paired)	Small	3.60887	0.00045478	0.0490575	HOM02SEM000015	IPR012337 (Ribonuclease H-like superfamily)
Ccl_11445	Size (paired)	Small	2.87202	0.000460032	0.0490726	HOM02SEM000207	IPR001846 (von Willebrand factor, type D domain)
Ccl_16260	Size (paired)	Large	-4.28534	0.000458233	0.0490726	HOM02SEM007972
Ccl_13238	Size (paired)	Small	1.67324	0.000468513	0.0497013
Ccl_12686	Size (paired)	Large	-2.11792	0.000472138	0.0498106
