## Supplementary Data 2 for "Molecular fingerprints of cell size sensing and mating type differentiation in pennate diatoms"

### Sheet: Sheet 1
gene_ID	contrast	dir	log2FC	PValue	adjP	PLAZA_gene_family	Interpro
Sro1_g000260	Mating type (small)	MT+	12.6795	5.15987e-05	0.00996508	HOM02SEM002532
Sro10_g007900	Mating type (small)	MT-	-10.8224	1.57712e-09	7.02885e-07	HOM02SEM000592
Sro1000_g229740	Mating type (small)	MT-	-11.7658	7.9919e-16	7.01568e-13	HOM02SEM019334
Sro1003_g229950	Mating type (small)	MT-	-8.54872	6.94043e-07	0.000199067	HOM02SEM002578	IPR029058 (Alpha/Beta hydrolase fold); IPR002921 (Fungal lipase-like domain); IPR029058 (Alpha/Beta hydrolase fold)
Sro101_g051830	Mating type (small)	MT-	-6.88446	8.48674e-05	0.0154624	HOM02SEM012193
Sro101_g051840	Mating type (small)	MT-	-8.87977	1.02653e-08	4.07364e-06	HOM02SEM013678
Sro1013_g231311	Mating type (small)	MT-	-9.94652	4.00449e-16	3.62519e-13	HOM02SEM036513
Sro1017_g231770	Mating type (small)	MT-	-8.48781	5.29036e-06	0.00123594	HOM02SEM000166	IPR036736 (ACP-like superfamily); IPR000873 (AMP-dependent synthetase/ligase); IPR020845 (AMP-binding, conserved site); IPR036736 (ACP-like superfamily); IPR011004 (Trimeric LpxA-like superfamily)
Sro102_g052060	Mating type (small)	MT-	-10.0664	5.09944e-23	9.84838e-20	HOM02SEM094885
Sro1051_g235620	Mating type (small)	MT-	-9.65224	8.31408e-13	5.12448e-10	HOM02SEM000698	IPR011009 (Protein kinase-like domain superfamily)
Sro1051_g235630	Mating type (small)	MT-	-8.75131	7.38153e-11	3.88792e-08	HOM02SEM000146	IPR001214 (SET domain); IPR001214 (SET domain)
Sro1051_g235660	Mating type (small)	MT-	-7.45274	0.000149179	0.0255714	HOM02SEM011869
Sro1058_g236340	Mating type (small)	MT-	-8.83955	2.2787e-06	0.000574014	HOM02SEM015643
Sro106_g053580	Mating type (small)	MT-	-8.68875	9.48629e-10	4.29388e-07	HOM02SEM000362	IPR001320 (Ionotropic glutamate receptor); IPR001638 (Solute-binding protein family 3/N-terminal domain of MltF)
Sro1071_g237980	Mating type (small)	MT-	-7.2311	0.000299307	0.0473805	HOM02SEM022855
Sro1088_g240030	Mating type (small)	MT-	-8.32663	2.91319e-05	0.00586056	HOM02SEM000012	IPR029787 (Nucleotide cyclase); IPR001054 (Adenylyl cyclase class-3/4/guanylyl cyclase); IPR001054 (Adenylyl cyclase class-3/4/guanylyl cyclase); IPR001054 (Adenylyl cyclase class-3/4/guanylyl cyclase); IPR029787 (Nucleotide cyclase)
Sro1168_g248490	Mating type (small)	MT-	-8.00903	6.7178e-06	0.00154451	HOM02SEM000291	IPR001638 (Solute-binding protein family 3/N-terminal domain of MltF)
Sro1182_g249890	Mating type (small)	MT-	-7.63066	3.39472e-07	0.000101417	HOM02SEM042719
Sro1235_g255070	Mating type (small)	MT+	11.2668	4.93634e-05	0.00959738	HOM02SEM040118
Sro1266_g257530	Mating type (small)	MT-	-10.5069	2.63092e-13	1.77244e-10	HOM02SEM013785
Sro1279_g258840	Mating type (small)	MT-	-7.64376	0.000154706	0.0262143	HOM02SEM000011	IPR036388 (Winged helix-like DNA-binding domain superfamily); IPR027725 (Heat shock transcription factor family); IPR000232 (Heat shock factor (HSF)-type, DNA-binding); IPR000232 (Heat shock factor (HSF)-type, DNA-binding); IPR036390 (Winged helix DNA-binding domain superfamily)
Sro129_g061730	Mating type (small)	MT-	-11.1053	7.60066e-18	8.4686e-15	HOM02SEM002532
Sro1301_g260780	Mating type (small)	MT-	-10.6899	2.81952e-13	1.85633e-10	HOM02SEM022176
Sro1305_g261130	Mating type (small)	MT-	-8.05831	9.07735e-06	0.00199213	HOM02SEM000656
Sro1315_g262100	Mating type (small)	MT+	9.97774	6.35661e-05	0.0118041	HOM02SEM000356
Sro1320_g262420	Mating type (small)	MT-	-9.92048	5.78123e-27	1.86085e-23	HOM02SEM036852
Sro1326_g263030	Mating type (small)	MT-	-7.64938	1.86918e-06	0.000474985	HOM02SEM000166	IPR000873 (AMP-dependent synthetase/ligase); IPR009081 (Phosphopantetheine binding ACP domain); IPR036736 (ACP-like superfamily); IPR011004 (Trimeric LpxA-like superfamily)
Sro1358_g265840	Mating type (small)	MT-	-7.97972	2.91228e-05	0.00586056	HOM02SEM000041	IPR000719 (Protein kinase domain); IPR000719 (Protein kinase domain); IPR011009 (Protein kinase-like domain superfamily)
Sro138_g064800	Mating type (small)	MT-	-10.9522	5.27393e-19	6.64262e-16	HOM02SEM028566
Sro1433_g272280	Mating type (small)	MT-	-8.40988	2.58868e-09	1.11928e-06	HOM02SEM000447	IPR000210 (BTB/POZ domain); IPR000210 (BTB/POZ domain); IPR000210 (BTB/POZ domain); IPR011333 (SKP1/BTB/POZ domain superfamily)
Sro1469_g275290	Mating type (small)	MT-	-10.3092	1.88363e-11	1.06994e-08	HOM02SEM000133	IPR002455 (GPCR family 3, GABA-B receptor); IPR017978 (GPCR family 3, C-terminal); IPR001828 (Receptor, ligand binding region); IPR000337 (GPCR, family 3); IPR000337 (GPCR, family 3); IPR000337 (GPCR, family 3); IPR000337 (GPCR, family 3); IPR017978 (GPCR family 3, C-terminal); IPR028082 (Periplasmic binding protein-like I)
Sro148_g068230	Mating type (small)	MT-	-9.77914	1.58177e-08	5.95093e-06	HOM02SEM000016	IPR032675 (Leucine-rich repeat domain superfamily); IPR032675 (Leucine-rich repeat domain superfamily); IPR001611 (Leucine-rich repeat)
Sro1486_g276680	Mating type (small)	MT-	-8.83898	3.07916e-08	1.0747e-05	HOM02SEM044206
Sro1495_g277410	Mating type (small)	MT-	-9.09762	1.2203e-05	0.00261859	HOM02SEM031115
Sro1596_g284750	Mating type (small)	MT+	12.2872	3.50968e-09	1.49518e-06	HOM02SEM016448
Sro1596_g284760	Mating type (small)	MT+	10.754	0.00029683	0.0472466	HOM02SEM114954
Sro1605_g285410	Mating type (small)	MT-	-9.94984	3.94965e-11	2.11884e-08	HOM02SEM013678	IPR008979 (Galactose-binding-like domain superfamily); IPR008979 (Galactose-binding-like domain superfamily); IPR000421 (Coagulation factor 5/8 C-terminal domain); IPR000421 (Coagulation factor 5/8 C-terminal domain); IPR008979 (Galactose-binding-like domain superfamily); IPR008979 (Galactose-binding-like domain superfamily)
Sro164_g073570	Mating type (small)	MT-	-7.80806	1.14092e-05	0.00246653	HOM02SEM000077	IPR038508 (ArfGAP domain superfamily); IPR001164 (Arf GTPase activating protein); IPR001164 (Arf GTPase activating protein); IPR001164 (Arf GTPase activating protein); IPR001164 (Arf GTPase activating protein); IPR001164 (Arf GTPase activating protein); IPR001164 (Arf GTPase activating protein); IPR037278 (ARFGAP/RecO-like zinc finger)
Sro164_g073580	Mating type (small)	MT-	-10.5573	1.49134e-12	8.81689e-10	HOM02SEM001800	IPR013857 (NADH:ubiquinone oxidoreductase intermediate-associated protein 30); IPR008979 (Galactose-binding-like domain superfamily)
Sro1644_g288140	Mating type (small)	MT-	-8.08706	6.09641e-09	2.45288e-06	HOM02SEM000016	IPR032675 (Leucine-rich repeat domain superfamily)
Sro168_g074850	Mating type (small)	MT-	-8.90396	4.98315e-08	1.67857e-05	HOM02SEM074685
Sro168_g074860	Mating type (small)	MT-	-8.54998	3.76372e-08	1.28272e-05	HOM02SEM088474
Sro1704_g292350	Mating type (small)	MT-	-9.55572	2.89766e-10	1.42275e-07	HOM02SEM000739	IPR039309 (Biopterin transporter family); IPR039309 (Biopterin transporter family); IPR036259 (MFS transporter superfamily); IPR004324 (Folate-biopterin transporter)
Sro1784_g297360	Mating type (small)	MT-	-12.0467	2.06435e-17	2.13579e-14	HOM02SEM029634	IPR036770 (Ankyrin repeat-containing domain superfamily); IPR036770 (Ankyrin repeat-containing domain superfamily); IPR036770 (Ankyrin repeat-containing domain superfamily)
Sro1837_g300710	Mating type (small)	MT-	-10.1698	2.43002e-30	1.00565e-26	HOM02SEM031607	IPR011993 (PH-like domain superfamily); IPR000156 (Ran binding domain)
Sro1837_g300740	Mating type (small)	MT-	-9.55051	4.2685e-14	3.09135e-11	HOM02SEM034861
Sro1880_g303180	Mating type (small)	MT-	-10.2158	1.16762e-23	2.6019e-20	HOM02SEM005083
Sro1880_g303230	Mating type (small)	MT-	-10.7865	2.62162e-34	1.51891e-30	HOM02SEM000225	IPR036509 (Peptide methionine sulphoxide reductase MsrA superfamily); IPR036509 (Peptide methionine sulphoxide reductase MsrA superfamily); IPR002569 (Peptide methionine sulphoxide reductase MsrA); IPR002569 (Peptide methionine sulphoxide reductase MsrA); IPR036509 (Peptide methionine sulphoxide reductase MsrA superfamily); IPR036509 (Peptide methionine sulphoxide reductase MsrA superfamily)
Sro1902_g304500	Mating type (small)	MT-	-7.91021	3.22608e-06	0.000778802	HOM02SEM003699	IPR011990 (Tetratricopeptide-like helical domain superfamily); IPR010323 (Protein of unknown function DUF924); IPR011990 (Tetratricopeptide-like helical domain superfamily)
Sro191_g082180	Mating type (small)	MT-	-9.27386	2.52373e-15	2.08886e-12	HOM02SEM000053	IPR000626 (Ubiquitin domain); IPR019956 (Ubiquitin); IPR019956 (Ubiquitin); IPR019956 (Ubiquitin); IPR019954 (Ubiquitin conserved site); IPR000626 (Ubiquitin domain); IPR000626 (Ubiquitin domain); IPR029071 (Ubiquitin-like domain superfamily)
Sro1947_g307100	Mating type (small)	MT-	-13.0344	4.80337e-31	2.31915e-27	HOM02SEM033371
Sro1955_g307670	Mating type (small)	MT-	-8.25732	1.79915e-08	6.682e-06	HOM02SEM000017	IPR040062 (Mitochondrial carrier domain protein); IPR018108 (Mitochondrial substrate/solute carrier); IPR018108 (Mitochondrial substrate/solute carrier); IPR018108 (Mitochondrial substrate/solute carrier); IPR002067 (Mitochondrial carrier protein); IPR002067 (Mitochondrial carrier protein); IPR002067 (Mitochondrial carrier protein); IPR002067 (Mitochondrial carrier protein); IPR018108 (Mitochondr…
Sro1955_g307680	Mating type (small)	MT-	-7.45204	7.24749e-07	0.000205836	HOM02SEM003094
Sro1958_g307850	Mating type (small)	MT-	-9.72592	1.23301e-20	1.87995e-17	HOM02SEM038724
Sro1967_g308380	Mating type (small)	MT-	-9.60627	2.33612e-09	1.02538e-06	HOM02SEM036439
Sro1977_g308970	Mating type (small)	MT-	-11.9995	6.53762e-58	1.89388e-53	HOM02SEM007850	IPR033369 (Protein C19orf12 homologue)
Sro1977_g308980	Mating type (small)	MT-	-9.65646	1.9222e-18	2.22737e-15	HOM02SEM027372
Sro1999_g310170	Mating type (small)	MT-	-10.5283	4.49606e-09	1.88763e-06	HOM02SEM000016	IPR032675 (Leucine-rich repeat domain superfamily); IPR032675 (Leucine-rich repeat domain superfamily)
Sro2_g001260	Mating type (small)	MT-	-11.8784	1.60955e-16	1.50409e-13	HOM02SEM000267
Sro20_g014470	Mating type (small)	MT-	-8.90461	9.69756e-07	0.00026255	HOM02SEM040268
Sro2014_g311010	Mating type (small)	MT-	-8.00201	3.16928e-06	0.00077152	HOM02SEM028035	IPR036444 (Phospholipase A2 domain superfamily); IPR036444 (Phospholipase A2 domain superfamily)
Sro2038_g312120	Mating type (small)	MT-	-12.0154	8.80694e-25	2.31935e-21	HOM02SEM000012	IPR029787 (Nucleotide cyclase); IPR001054 (Adenylyl cyclase class-3/4/guanylyl cyclase); IPR001054 (Adenylyl cyclase class-3/4/guanylyl cyclase); IPR001054 (Adenylyl cyclase class-3/4/guanylyl cyclase); IPR029787 (Nucleotide cyclase)
Sro210_g087780	Mating type (small)	MT-	-7.47692	0.000181023	0.0304886	HOM02SEM103300
Sro214_g088870	Mating type (small)	MT-	-9.37297	1.22462e-08	4.73014e-06	HOM02SEM000166	IPR000873 (AMP-dependent synthetase/ligase); IPR020845 (AMP-binding, conserved site); IPR011004 (Trimeric LpxA-like superfamily)
Sro2158_g316950	Mating type (small)	MT-	-10.9726	1.00328e-13	6.91999e-11	HOM02SEM000016	IPR032675 (Leucine-rich repeat domain superfamily); IPR032675 (Leucine-rich repeat domain superfamily)
Sro2159_g316980	Mating type (small)	MT-	-8.35886	4.94736e-09	2.04743e-06	HOM02SEM038724
Sro2159_g316990	Mating type (small)	MT+	11.4805	3.05526e-07	9.31662e-05	HOM02SEM000001	IPR000719 (Protein kinase domain); IPR008271 (Serine/threonine-protein kinase, active site); IPR017441 (Protein kinase, ATP binding site); IPR000719 (Protein kinase domain); IPR002048 (EF-hand domain); IPR000719 (Protein kinase domain); IPR011992 (EF-hand domain pair); IPR011009 (Protein kinase-like domain superfamily)
Sro2178_g317860	Mating type (small)	MT-	-12.7765	4.59129e-20	6.33358e-17	HOM02SEM030392
Sro2184_g318070	Mating type (small)	MT-	-11.5284	2.99891e-15	2.34798e-12	HOM02SEM001555	IPR012677 (Nucleotide-binding alpha-beta plait domain superfamily); IPR012677 (Nucleotide-binding alpha-beta plait domain superfamily); IPR000504 (RNA recognition motif domain); IPR000504 (RNA recognition motif domain); IPR000504 (RNA recognition motif domain); IPR000504 (RNA recognition motif domain); IPR000504 (RNA recognition motif domain); IPR000504 (RNA recognition motif domain); IPR035979 (…
Sro2241_g320320	Mating type (small)	MT-	-9.3475	5.88779e-09	2.4023e-06	HOM02SEM000445
Sro2242_g320420	Mating type (small)	MT-	-7.36962	2.68382e-05	0.00551402	HOM02SEM022627
Sro2270_g321390	Mating type (small)	MT-	-11.4165	2.61556e-15	2.10473e-12	HOM02SEM013678	IPR008979 (Galactose-binding-like domain superfamily); IPR008979 (Galactose-binding-like domain superfamily); IPR008979 (Galactose-binding-like domain superfamily); IPR000421 (Coagulation factor 5/8 C-terminal domain); IPR000421 (Coagulation factor 5/8 C-terminal domain); IPR000421 (Coagulation factor 5/8 C-terminal domain); IPR008979 (Galactose-binding-like domain superfamily); IPR008979 (Galact…
Sro228_g092490	Mating type (small)	MT-	-7.02049	0.000202457	0.0335142	HOM02SEM049101	IPR004827 (Basic-leucine zipper domain); IPR004827 (Basic-leucine zipper domain); IPR004827 (Basic-leucine zipper domain)
Sro2305_g322600	Mating type (small)	MT-	-10.1679	1.53082e-18	1.84776e-15	HOM02SEM049046
Sro2368_g325150	Mating type (small)	MT-	-11.1203	1.54314e-14	1.1764e-11	HOM02SEM001617	IPR001708 (Membrane insertase YidC/ALB3/OXA1/COX18); IPR001708 (Membrane insertase YidC/ALB3/OXA1/COX18)
Sro237_g095380	Mating type (small)	MT-	-8.75502	1.38054e-07	4.3003e-05	HOM02SEM004381
Sro2462_g328330	Mating type (small)	MT-	-9.18272	8.31246e-08	2.70566e-05	HOM02SEM000172	IPR022210 (Transcription activator GCR1-like domain)
Sro25_g016950	Mating type (small)	MT-	-8.51427	1.9633e-08	7.10936e-06	HOM02SEM066967
Sro251_g099420	Mating type (small)	MT+	9.38691	2.19913e-05	0.0045832	HOM02SEM000188	IPR032675 (Leucine-rich repeat domain superfamily); IPR032675 (Leucine-rich repeat domain superfamily); IPR032675 (Leucine-rich repeat domain superfamily)
Sro251_g099430	Mating type (small)	MT+	11.7561	2.43163e-06	0.000596964	HOM02SEM050793
Sro2566_g331420	Mating type (small)	MT+	9.76203	0.00015474	0.0262143	HOM02SEM047380
Sro2576_g331770	Mating type (small)	MT-	-7.26583	0.000112315	0.0198394	HOM02SEM011624	IPR011990 (Tetratricopeptide-like helical domain superfamily); IPR013026 (Tetratricopeptide repeat-containing domain); IPR019734 (Tetratricopeptide repeat); IPR011990 (Tetratricopeptide-like helical domain superfamily)
Sro2607_g332440	Mating type (small)	MT-	-7.9842	2.33392e-06	0.000582857	HOM02SEM000012	IPR029787 (Nucleotide cyclase); IPR036971 (3'5'-cyclic nucleotide phosphodiesterase, catalytic domain superfamily); IPR002073 (3'5'-cyclic nucleotide phosphodiesterase, catalytic domain); IPR001054 (Adenylyl cyclase class-3/4/guanylyl cyclase); IPR002073 (3'5'-cyclic nucleotide phosphodiesterase, catalytic domain); IPR001054 (Adenylyl cyclase class-3/4/guanylyl cyclase); IPR001054 (Adenylyl cycla…
Sro2639_g333370	Mating type (small)	MT-	-7.80209	3.18202e-05	0.00631369	HOM02SEM000016	IPR032675 (Leucine-rich repeat domain superfamily)
Sro2669_g334240	Mating type (small)	MT-	-7.52797	5.98508e-05	0.0113321	HOM02SEM011858
Sro273_g104990	Mating type (small)	MT+	7.81607	0.000218721	0.0355963	HOM02SEM000225	IPR036509 (Peptide methionine sulphoxide reductase MsrA superfamily); IPR036509 (Peptide methionine sulphoxide reductase MsrA superfamily); IPR002569 (Peptide methionine sulphoxide reductase MsrA); IPR002569 (Peptide methionine sulphoxide reductase MsrA); IPR002569 (Peptide methionine sulphoxide reductase MsrA); IPR036509 (Peptide methionine sulphoxide reductase MsrA superfamily); IPR036509 (Pept…
Sro2773_g336810	Mating type (small)	MT-	-6.62453	0.000227122	0.0367569	HOM02SEM024190
Sro281_g107260	Mating type (small)	MT-	-8.15272	5.00433e-10	2.41617e-07	HOM02SEM113490
Sro2862_g338820	Mating type (small)	MT+	13.9914	8.22087e-18	8.82039e-15	HOM02SEM000109	IPR027806 (Harbinger transposase-derived nuclease domain)
Sro2882_g339270	Mating type (small)	MT+	13.3784	1.49204e-07	4.59818e-05	HOM02SEM016448
Sro2904_g339910	Mating type (small)	MT-	-8.72984	2.26448e-08	8.09874e-06	HOM02SEM023031
Sro2904_g339920	Mating type (small)	MT-	-10.0117	9.58216e-17	9.25285e-14	HOM02SEM000078
Sro2979_g341440	Mating type (small)	MT-	-6.84745	6.23421e-05	0.0117272	HOM02SEM000012
Sro306_g112940	Mating type (small)	MT-	-10.3372	2.12753e-27	7.70407e-24	HOM02SEM082119
Sro3071_g343180	Mating type (small)	MT-	-7.07014	6.44615e-06	0.00149391	HOM02SEM011330
Sro309_g113890	Mating type (small)	MT-	-8.4634	9.86295e-08	3.10565e-05	HOM02SEM021840
Sro317_g115750	Mating type (small)	MT-	-8.48158	7.51042e-08	2.47238e-05	HOM02SEM008138	IPR007280 (Peptidase, C-terminal, archaeal/bacterial)
Sro3175_g344780	Mating type (small)	MT-	-8.77818	3.61379e-07	0.000106824	HOM02SEM016602	IPR036907 (5'-Nucleotidase, C-terminal domain superfamily); IPR006179 (5'-Nucleotidase/apyrase); IPR008334 (5'-Nucleotidase, C-terminal); IPR036907 (5'-Nucleotidase, C-terminal domain superfamily)
Sro3226_g345600	Mating type (small)	MT-	-8.75152	3.39585e-07	0.000101417	HOM02SEM007463	IPR003029 (S1 domain); IPR003029 (S1 domain); IPR022967 (RNA-binding domain, S1); IPR012340 (Nucleic acid-binding, OB-fold)
Sro3242_g345800	Mating type (small)	MT+	10.0453	4.4363e-05	0.00868345	HOM02SEM000811
Sro3302_g346440	Mating type (small)	MT-	-9.58053	8.63014e-07	0.000235855	HOM02SEM000016	IPR032675 (Leucine-rich repeat domain superfamily); IPR032675 (Leucine-rich repeat domain superfamily); IPR032675 (Leucine-rich repeat domain superfamily)
Sro3321_g346730	Mating type (small)	MT-	-10.2596	3.99698e-39	3.85961e-35	HOM02SEM001248	IPR015943 (WD40/YVTN repeat-like-containing domain superfamily); IPR006692 (Coatomer, WD associated region); IPR001680 (WD40 repeat); IPR016453 (Coatomer beta' subunit (COPB2)); IPR001680 (WD40 repeat); IPR017986 (WD40-repeat-containing domain); IPR001680 (WD40 repeat); IPR001680 (WD40 repeat); IPR036322 (WD40-repeat-containing domain superfamily)
Sro338_g120790	Mating type (small)	MT+	9.61904	0.000118053	0.0206016	HOM02SEM126272
Sro340_g121160	Mating type (small)	MT-	-8.27929	0.000216474	0.0354296	HOM02SEM005225
Sro343_g122060	Mating type (small)	MT-	-7.88985	0.000215552	0.0354296	HOM02SEM012423	IPR027417 (P-loop containing nucleoside triphosphate hydrolase)
Sro348_g123220	Mating type (small)	MT-	-7.43483	2.67637e-05	0.00551402	HOM02SEM008999	IPR020683 (Ankyrin repeat-containing domain); IPR036770 (Ankyrin repeat-containing domain superfamily); IPR036770 (Ankyrin repeat-containing domain superfamily)
Sro349_g123600	Mating type (small)	MT-	-8.17392	8.93713e-06	0.00199213	HOM02SEM002193	IPR036974 (PUA domain superfamily); IPR016437 (MCT-1/Tma20); IPR002478 (PUA domain); IPR016437 (MCT-1/Tma20); IPR015947 (PUA-like superfamily); IPR004521 (Uncharacterised domain CHP00451)
Sro36_g022990	Mating type (small)	MT-	-8.61482	7.11654e-05	0.0131311	HOM02SEM004438	IPR003964 (Carbamate kinase); IPR036393 (Acetylglutamate kinase-like superfamily); IPR003964 (Carbamate kinase); IPR001048 (Aspartate/glutamate/uridylate kinase); IPR036393 (Acetylglutamate kinase-like superfamily)
Sro3696_g350450	Mating type (small)	MT+	11.281	5.51343e-07	0.000159719	HOM02SEM005377	IPR020683 (Ankyrin repeat-containing domain); IPR020683 (Ankyrin repeat-containing domain); IPR036770 (Ankyrin repeat-containing domain superfamily); IPR020683 (Ankyrin repeat-containing domain); IPR002110 (Ankyrin repeat); IPR002110 (Ankyrin repeat); IPR002110 (Ankyrin repeat); IPR036770 (Ankyrin repeat-containing domain superfamily)
Sro37_g023140	Mating type (small)	MT-	-9.83049	3.74393e-14	2.78097e-11	HOM02SEM025549	IPR036614 (Holliday junction resolvase RusA-like superfamily); IPR008822 (Holliday junction resolvase RusA-like); IPR036614 (Holliday junction resolvase RusA-like superfamily)
Sro37_g023150	Mating type (small)	MT-	-11.393	2.0398e-15	1.73797e-12	HOM02SEM004881
Sro3831_g351300	Mating type (small)	MT-	-7.04819	5.65434e-05	0.0108477	HOM02SEM016441	IPR004263 (Exostosin-like)
Sro3831_g351310	Mating type (small)	MT-	-10.2648	3.41352e-11	1.86578e-08	HOM02SEM018212
Sro384_g131410	Mating type (small)	MT-	-8.31492	1.81744e-06	0.000465924	HOM02SEM009983	IPR012677 (Nucleotide-binding alpha-beta plait domain superfamily); IPR024768 (Meiosis regulator and mRNA stability factor 1); IPR021139 (NYN domain, limkain-b1-type); IPR000504 (RNA recognition motif domain); IPR000504 (RNA recognition motif domain); IPR000504 (RNA recognition motif domain); IPR035979 (RNA-binding domain superfamily)
Sro3858_g351470	Mating type (small)	MT-	-7.81676	5.94394e-05	0.0113283	HOM02SEM000321	IPR029055 (Nucleophile aminohydrolases, N-terminal); IPR001353 (Proteasome, subunit alpha/beta); IPR000243 (Peptidase T1A, proteasome beta-subunit); IPR000243 (Peptidase T1A, proteasome beta-subunit); IPR029055 (Nucleophile aminohydrolases, N-terminal)
Sro4009_g352490	Mating type (small)	MT-	-7.57106	1.10136e-05	0.0023989	HOM02SEM039470
Sro403_g135550	Mating type (small)	MT-	-8.93447	0.00010797	0.0191888	HOM02SEM024721
Sro4142_g353150	Mating type (small)	MT-	-8.96068	1.43824e-11	8.33286e-09	HOM02SEM000586	IPR003347 (JmjC domain); IPR003347 (JmjC domain); IPR003347 (JmjC domain)
Sro430_g141361	Mating type (small)	MT-	-7.49972	4.42877e-05	0.00868345	HOM02SEM000207	IPR001846 (von Willebrand factor, type D domain); IPR001846 (von Willebrand factor, type D domain)
Sro434_g141920	Mating type (small)	MT-	-10.6395	1.10998e-22	1.89146e-19	HOM02SEM005029	IPR000014 (PAS domain); IPR013767 (PAS fold); IPR000014 (PAS domain); IPR000014 (PAS domain); IPR000700 (PAS-associated, C-terminal); IPR000700 (PAS-associated, C-terminal); IPR001610 (PAC motif); IPR001610 (PAC motif); IPR000014 (PAS domain); IPR035965 (PAS domain superfamily); IPR035965 (PAS domain superfamily); IPR000014 (PAS domain); IPR000014 (PAS domain)
Sro44_g026451	Mating type (small)	MT-	-7.21983	2.43037e-06	0.000596964	HOM02SEM016300
Sro449_g145280	Mating type (small)	MT-	-7.69445	3.54394e-06	0.000848466	HOM02SEM008209	IPR032675 (Leucine-rich repeat domain superfamily); IPR032675 (Leucine-rich repeat domain superfamily); IPR001611 (Leucine-rich repeat)
Sro466_g148770	Mating type (small)	MT-	-7.58298	0.000102855	0.0185069	HOM02SEM080922
Sro479_g151260	Mating type (small)	MT-	-11.7318	6.36999e-10	2.97633e-07	HOM02SEM000043	IPR023329 (Chlorophyll a/b binding domain superfamily); IPR001344 (Chlorophyll A-B binding protein, plant); IPR022796 (Chlorophyll A-B binding protein)
Sro48_g028121	Mating type (small)	MT-	-8.03169	9.04365e-06	0.00199213	HOM02SEM025725
Sro489_g153380	Mating type (small)	MT+	11.0244	3.05751e-05	0.00610848	HOM02SEM007941
Sro497_g154800	Mating type (small)	MT-	-6.97307	0.000103522	0.0185119	HOM02SEM015579
Sro514_g158190	Mating type (small)	MT-	-8.88817	2.82043e-11	1.57125e-08	HOM02SEM004122
Sro52_g030880	Mating type (small)	MT-	-10.2878	1.5312e-10	7.92098e-08	HOM02SEM000016	IPR032675 (Leucine-rich repeat domain superfamily)
Sro536_g162040	Mating type (small)	MT-	-11.5365	1.40696e-23	2.91129e-20	HOM02SEM003520	IPR001214 (SET domain); IPR001214 (SET domain); IPR001214 (SET domain)
Sro538_g162450	Mating type (small)	MT-	-10.661	1.05848e-23	2.55526e-20	HOM02SEM000120	IPR006176 (3-hydroxyacyl-CoA dehydrogenase, NAD binding); IPR001753 (Enoyl-CoA hydratase/isomerase); IPR018376 (Enoyl-CoA hydratase/isomerase, conserved site); IPR029045 (ClpP/crotonase-like domain superfamily); IPR036291 (NAD(P)-binding domain superfamily)
Sro538_g162460	Mating type (small)	MT-	-7.17569	3.60622e-06	0.000856299	HOM02SEM009381	IPR007657 (Glycosyltransferase 61); IPR007657 (Glycosyltransferase 61)
Sro538_g162470	Mating type (small)	MT-	-9.04035	2.88572e-13	1.8577e-10	HOM02SEM004388	IPR004307 (TspO/MBR-related protein); IPR038330 (TspO/MBR-related superfamily); IPR004307 (TspO/MBR-related protein); IPR004307 (TspO/MBR-related protein)
Sro542_g163390	Mating type (small)	MT-	-9.52132	2.58065e-10	1.28894e-07	HOM02SEM000092	IPR036865 (CRAL-TRIO lipid binding domain superfamily)
Sro56_g032980	Mating type (small)	MT-	-12.2145	8.73341e-51	1.26499e-46	HOM02SEM021446	IPR032675 (Leucine-rich repeat domain superfamily); IPR032675 (Leucine-rich repeat domain superfamily); IPR025875 (Leucine rich repeat 4)
Sro572_g168890	Mating type (small)	MT-	-6.91884	0.000134755	0.0233755	HOM02SEM006207	IPR000626 (Ubiquitin domain); IPR002048 (EF-hand domain); IPR000626 (Ubiquitin domain); IPR002048 (EF-hand domain); IPR000626 (Ubiquitin domain); IPR029071 (Ubiquitin-like domain superfamily); IPR011992 (EF-hand domain pair)
Sro579_g169900	Mating type (small)	MT+	9.62831	0.000268952	0.0432848	HOM02SEM000305	IPR001767 (Hedgehog protein, Hint domain); IPR006141 (Intein N-terminal splicing region); IPR003587 (Hint domain N-terminal); IPR036844 (Hint domain superfamily)
Sro588_g171600	Mating type (small)	MT-	-6.87316	0.000142688	0.0246043	HOM02SEM005254	IPR032675 (Leucine-rich repeat domain superfamily)
Sro591_g172001	Mating type (small)	MT-	-8.49142	8.97848e-06	0.00199213	HOM02SEM032085
Sro593_g172360	Mating type (small)	MT-	-8.69411	6.0504e-10	2.87335e-07	HOM02SEM026136
Sro605_g174220	Mating type (small)	MT-	-8.03247	1.86357e-05	0.00391201	HOM02SEM045765
Sro614_g175700	Mating type (small)	MT-	-8.54925	3.78743e-06	0.000892018	HOM02SEM046263	IPR011990 (Tetratricopeptide-like helical domain superfamily)
Sro619_g176421	Mating type (small)	MT-	-10.3967	1.76195e-20	2.55209e-17	HOM02SEM003468
Sro621_g176880	Mating type (small)	MT-	-9.2492	1.85883e-08	6.81627e-06	HOM02SEM008897	IPR014710 (RmlC-like jelly roll fold); IPR011051 (RmlC-like cupin domain superfamily)
Sro633_g178890	Mating type (small)	MT-	-7.74605	7.5288e-05	0.0138039	HOM02SEM091223
Sro633_g178900	Mating type (small)	MT-	-9.50109	6.29824e-08	2.09717e-05	HOM02SEM084317
Sro678_g185930	Mating type (small)	MT-	-9.41939	3.37334e-08	1.16336e-05	HOM02SEM000016	IPR032675 (Leucine-rich repeat domain superfamily); IPR032675 (Leucine-rich repeat domain superfamily)
Sro683_g186580	Mating type (small)	MT-	-7.97248	2.84391e-05	0.00580178	HOM02SEM047712
Sro702_g189950	Mating type (small)	MT+	9.72045	1.54703e-05	0.00329529	HOM02SEM009752	IPR032675 (Leucine-rich repeat domain superfamily); IPR032675 (Leucine-rich repeat domain superfamily); IPR001611 (Leucine-rich repeat)
Sro724_g193160	Mating type (small)	MT-	-10.264	7.96571e-23	1.44224e-19	HOM02SEM125298
Sro730_g194140	Mating type (small)	MT+	11.0359	1.32926e-06	0.000350065	HOM02SEM015747	IPR022074 (Protein of unknown function DUF3626)
Sro762_g198740	Mating type (small)	MT-	-8.00969	7.77645e-07	0.000214549	HOM02SEM050191	IPR036597 (Fido-like domain superfamily); IPR036597 (Fido-like domain superfamily)
Sro762_g198780	Mating type (small)	MT-	-9.01706	2.68199e-08	9.47496e-06	HOM02SEM045720
Sro762_g198790	Mating type (small)	MT-	-10.2148	1.11317e-12	6.71823e-10	HOM02SEM000089	IPR005123 (Oxoglutarate/iron-dependent dioxygenase); IPR005123 (Oxoglutarate/iron-dependent dioxygenase); IPR006620 (Prolyl 4-hydroxylase, alpha subunit)
Sro764_g199120	Mating type (small)	MT+	12.3755	1.0818e-06	0.000290173	HOM02SEM016448
Sro77_g041890	Mating type (small)	MT-	-9.90095	5.40946e-25	1.56707e-21	HOM02SEM045643
Sro77_g042230	Mating type (small)	MT-	-7.92616	0.000296636	0.0472466	HOM02SEM000901	IPR032675 (Leucine-rich repeat domain superfamily); IPR032675 (Leucine-rich repeat domain superfamily); IPR032675 (Leucine-rich repeat domain superfamily)
Sro772_g200180	Mating type (small)	MT-	-7.29358	1.57216e-05	0.00332437	HOM02SEM009526
Sro780_g201440	Mating type (small)	MT+	10.8969	1.49867e-06	0.000387632	HOM02SEM005501
Sro819_g207050	Mating type (small)	MT-	-11.9075	7.16275e-37	5.18745e-33	HOM02SEM000018	IPR005114 (Helicase-associated)
Sro82_g043810	Mating type (small)	MT-	-8.67853	9.04442e-05	0.0163755	HOM02SEM000172	IPR013762 (Integrase-like, catalytic domain superfamily); IPR011010 (DNA breaking-rejoining enzyme, catalytic core)
Sro845_g210050	Mating type (small)	MT-	-8.87264	1.68495e-10	8.56338e-08	HOM02SEM005013
Sro857_g211640	Mating type (small)	MT-	-11.9224	9.54402e-17	9.25285e-14	HOM02SEM019334
Sro858_g211920	Mating type (small)	MT-	-9.31694	1.18384e-06	0.00031463	HOM02SEM000447	IPR000210 (BTB/POZ domain); IPR000210 (BTB/POZ domain); IPR000210 (BTB/POZ domain); IPR011333 (SKP1/BTB/POZ domain superfamily)
Sro862_g212430	Mating type (small)	MT-	-7.60246	7.6047e-06	0.0017211	HOM02SEM001329
Sro871_g213800	Mating type (small)	MT-	-8.65041	1.43508e-06	0.000374531	HOM02SEM000016	IPR032675 (Leucine-rich repeat domain superfamily); IPR032675 (Leucine-rich repeat domain superfamily); IPR032675 (Leucine-rich repeat domain superfamily); IPR032675 (Leucine-rich repeat domain superfamily); IPR001611 (Leucine-rich repeat); IPR001611 (Leucine-rich repeat); IPR001611 (Leucine-rich repeat); IPR001611 (Leucine-rich repeat); IPR001611 (Leucine-rich repeat); IPR001611 (Leucine-rich re…
Sro877_g214640	Mating type (small)	MT-	-9.15601	8.61516e-08	2.77303e-05	HOM02SEM041534	IPR011989 (Armadillo-like helical); IPR011989 (Armadillo-like helical); IPR011989 (Armadillo-like helical); IPR000225 (Armadillo); IPR000225 (Armadillo); IPR000225 (Armadillo); IPR000225 (Armadillo); IPR000225 (Armadillo); IPR000225 (Armadillo); IPR000225 (Armadillo); IPR000225 (Armadillo); IPR000225 (Armadillo); IPR016024 (Armadillo-type fold); IPR016024 (Armadillo-type fold)
Sro887_g216350	Mating type (small)	MT-	-7.90003	0.000182536	0.0305658	HOM02SEM004136
Sro890_g216680	Mating type (small)	MT-	-8.52176	8.14427e-10	3.74494e-07	HOM02SEM002388
Sro906_g218700	Mating type (small)	MT-	-8.68933	0.000114926	0.0201776	HOM02SEM000912	IPR001251 (CRAL-TRIO lipid binding domain); IPR036865 (CRAL-TRIO lipid binding domain superfamily); IPR001251 (CRAL-TRIO lipid binding domain); IPR001251 (CRAL-TRIO lipid binding domain); IPR036273 (CRAL/TRIO, N-terminal domain superfamily); IPR036865 (CRAL-TRIO lipid binding domain superfamily)
Sro917_g219910	Mating type (small)	MT-	-7.47506	6.85174e-06	0.0015629	HOM02SEM071277
Sro917_g219970	Mating type (small)	MT-	-9.91611	5.84344e-21	9.40436e-18	HOM02SEM024044	IPR032675 (Leucine-rich repeat domain superfamily); IPR032675 (Leucine-rich repeat domain superfamily); IPR032675 (Leucine-rich repeat domain superfamily)
Sro93_g048430	Mating type (small)	MT-	-7.78099	7.51241e-07	0.00021033	HOM02SEM081520	IPR011004 (Trimeric LpxA-like superfamily)
Sro93_g048500	Mating type (small)	MT-	-7.11964	0.000193302	0.0321825	HOM02SEM000020	IPR003593 (AAA+ ATPase domain); IPR027417 (P-loop containing nucleoside triphosphate hydrolase)
Sro932_g221720	Mating type (small)	MT-	-9.8679	1.44522e-19	1.90303e-16	HOM02SEM022304
Sro951_g223970	Mating type (small)	MT-	-9.39328	8.75098e-08	2.78579e-05	HOM02SEM005218	IPR013099 (Potassium channel domain); IPR013099 (Potassium channel domain)
Sro951_g223980	Mating type (small)	MT-	-8.07965	6.30362e-05	0.0117813	HOM02SEM011449	IPR024768 (Meiosis regulator and mRNA stability factor 1); IPR021139 (NYN domain, limkain-b1-type)
Sro963_g225280	Mating type (small)	MT+	11.6105	7.55093e-07	0.00021033	HOM02SEM021187	IPR000742 (EGF-like domain); IPR013032 (EGF-like, conserved site); IPR013032 (EGF-like, conserved site); IPR013032 (EGF-like, conserved site); IPR000742 (EGF-like domain); IPR000742 (EGF-like domain); IPR000742 (EGF-like domain); IPR000742 (EGF-like domain)
Sro963_g225360	Mating type (small)	MT-	-9.72621	7.90279e-13	4.97687e-10	HOM02SEM091316
Sro972_g226660	Mating type (small)	MT+	11.7388	1.58147e-08	5.95093e-06	HOM02SEM001501	IPR000994 (Peptidase M24); IPR001714 (Peptidase M24, methionine aminopeptidase); IPR001714 (Peptidase M24, methionine aminopeptidase); IPR018349 (Peptidase M24A, methionine aminopeptidase, subfamily 2, binding site); IPR036005 (Creatinase/aminopeptidase-like)
Sro976_g226960	Mating type (small)	MT+	13.4791	4.27563e-07	0.000125112	HOM02SEM000811	IPR005123 (Oxoglutarate/iron-dependent dioxygenase); IPR006620 (Prolyl 4-hydroxylase, alpha subunit)
Sro978_g227180	Mating type (small)	MT-	-9.38764	1.14586e-08	4.48573e-06	HOM02SEM000092
Sro999_g229670	Mating type (small)	MT-	-10.146	8.33171e-14	5.88686e-11	HOM02SEM030711	IPR011050 (Pectin lyase fold/virulence factor)
